# The apoptotic splicing regulators RBM5 and RBM10 are subunits of the U2 snRNP engaged with intron branch sites on chromatin

**DOI:** 10.1101/2023.09.21.558883

**Authors:** Andrey Damianov, Chia-Ho Lin, Jeffrey Huang, Lin Zhou, Yasaman Jami-Alahmadi, James Wohlschlegel, Douglas L. Black

## Abstract

Understanding the mechanisms of pre-mRNA splicing and spliceosome assembly is limited by technical challenges to examining spliceosomes in vivo. Here we report the isolation of RNP complexes derived from precatalytic A or B-like spliceosomes solubilized from the chromatin pellet of lysed nuclei. We found that these complexes contain U2 snRNP proteins and a portion of the U2 snRNA, bound with intronic branch sites prior to the first catalytic step of splicing. Sequencing these pre-mRNA fragments allowed the transcriptome-wide mapping of branch sites with high sensitivity. In addition to known U2 snRNP proteins, these complexes contained the proteins RBM5 and RBM10. RBM5 and RBM10 are alternative splicing regulators that control exons affecting apoptosis and cell proliferation in cancer, but were not previously shown to associate with the U2 snRNP or to play roles in branch site selection. We delineate a common segment of RBM5 and RBM10, separate from their known functional domains, that is required for their interaction with the U2 snRNP. We identify a large set of splicing events regulated by RBM5 and RBM10 and find that they predominantly act as splicing silencers. Disruption of their U2 interaction renders the proteins inactive for repression of many alternative exons. We further find that these proteins assemble on branch sites of nearly all exons across the transcriptome, including those whose splicing is not altered by them. We propose a model where RBM5 and RBM10 act as components of the U2 snRNP complex. From within this complex, they sense structural features of branchpoint recognition to either allow progression to functional spliceosome or rejection of the complex to inhibit splicing.
