## Supplementary Table 1 for "The apoptotic splicing regulators RBM5 and RBM10 are subunits of the U2 snRNP engaged with intron branch sites on chromatin"

### Sheet: Sheet1
Protein	DESCRIPTION	no Flag control	RBM5-Flag	RBM6-Flag	RBM10-Flag
O75533	Splicing factor 3B subunit 1 OS=Homo sapiens GN=SF3B1 PE=1 SV=3	5	45	9	19
P52756	RNA-binding protein 5 OS=Homo sapiens GN=RBM5 PE=1 SV=2	0	41	0	16
O15042	U2-associated protein SR140 OS=Homo sapiens GN=SR140 PE=1 SV=2	2	32	4	0
Q15393	Splicing factor 3B subunit 3 OS=Homo sapiens GN=SF3B3 PE=1 SV=4	0	32	2	20
Q13435	Splicing factor 3B subunit 2 OS=Homo sapiens GN=SF3B2 PE=1 SV=1	4	31	3	23
O43143	Putative pre-mRNA-splicing factor ATP-dependent RNA helicase DHX15 OS=Homo sapiens GN=DHX15 PE=1 SV=2	3	25	4	8
Q8IX12	Cell division cycle and apoptosis regulator protein 1 OS=Homo sapiens GN=CCAR1 PE=1 SV=2	0	24	0	10
P04264	Keratin, type II cytoskeletal 1 OS=Homo sapiens GN=KRT1 PE=1 SV=6	32	22	11	29
P43243	Matrin-3 OS=Homo sapiens GN=MATR3 PE=1 SV=2	0	21	12	21
P13645	Keratin, type I cytoskeletal 10 OS=Homo sapiens GN=KRT10 PE=1 SV=6	21	19	14	24
Q15459	Splicing factor 3A subunit 1 OS=Homo sapiens GN=SF3A1 PE=1 SV=1	0	19	0	10
P98175	RNA-binding protein 10 OS=Homo sapiens GN=RBM10 PE=1 SV=3	26	16	10	200
Q8IWX8	Calcium homeostasis endoplasmic reticulum protein OS=Homo sapiens GN=CHERP PE=1 SV=2	2	15	2	3
P35908	Keratin, type II cytoskeletal 2 epidermal OS=Homo sapiens GN=KRT2 PE=1 SV=2	17	12	15	24
P35527	Keratin, type I cytoskeletal 9 OS=Homo sapiens GN=KRT9 PE=1 SV=3	16	12	8	19
P09661	U2 small nuclear ribonucleoprotein A' OS=Homo sapiens GN=SNRPA1 PE=1 SV=2	0	12	3	4
Q96I25	Splicing factor 45 OS=Homo sapiens GN=RBM17 PE=1 SV=1	3	12	2	3
P52272	Heterogeneous nuclear ribonucleoprotein M OS=Homo sapiens GN=HNRNPM PE=1 SV=3	0	11	0	14
Q96PK6	RNA-binding protein 14 OS=Homo sapiens GN=RBM14 PE=1 SV=2	0	10	2	13
Q8IX01	Putative splicing factor, arginine/serine-rich 14 OS=Homo sapiens GN=SFRS14 PE=1 SV=1	0	10	0	4
P08579	U2 small nuclear ribonucleoprotein B'' OS=Homo sapiens GN=SNRPB2 PE=1 SV=1	0	9	0	0
Q9Y3B4	Pre-mRNA branch site protein p14 OS=Homo sapiens GN=SF3B14 PE=1 SV=1	0	9	0	4
P62316	Small nuclear ribonucleoprotein Sm D2 OS=Homo sapiens GN=SNRPD2 PE=1 SV=1	0	8	0	4
Q12874	Splicing factor 3A subunit 3 OS=Homo sapiens GN=SF3A3 PE=1 SV=1	0	8	0	5
Q92841	Probable ATP-dependent RNA helicase DDX17 OS=Homo sapiens GN=DDX17 PE=1 SV=1	0	7	0	9
P22629	SAV_STRAV Streptavidin OS=Streptomyces avidinii PE=1 SV=1	7	6	4	8
Q07955	Splicing factor, arginine/serine-rich 1 OS=Homo sapiens GN=SFRS1 PE=1 SV=2	0	6	0	2
Q15428	Splicing factor 3A subunit 2 OS=Homo sapiens GN=SF3A2 PE=1 SV=2	0	6	0	2
Q7RTV0	PHD finger-like domain-containing protein 5A OS=Homo sapiens GN=PHF5A PE=1 SV=1	0	6	0	3
Q8IWZ8	Splicing factor 4 OS=Homo sapiens GN=SF4 PE=1 SV=2	0	6	0	0
P02533	Keratin, type I cytoskeletal 14 OS=Homo sapiens GN=KRT14 PE=1 SV=4	10	5	5	10
P04259	Keratin, type II cytoskeletal 6B OS=Homo sapiens GN=KRT6B PE=1 SV=5	6	5	2	10
P62306	Small nuclear ribonucleoprotein F OS=Homo sapiens GN=SNRPF PE=1 SV=1	0	5	0	0
Q12872	Splicing factor, arginine/serine-rich 8 OS=Homo sapiens GN=SFRS8 PE=1 SV=3	0	5	0	0
Q8WW12	PEST proteolytic signal-containing nuclear protein OS=Homo sapiens GN=PCNP PE=1 SV=2	0	5	0	0
Q5BKZ1	Zinc finger protein 326 OS=Homo sapiens GN=ZNF326 PE=1 SV=2	0	4	9	5
P02538	Keratin, type II cytoskeletal 6A OS=Homo sapiens GN=KRT6A PE=1 SV=3	4	4	0	10
Q13247	Splicing factor, arginine/serine-rich 6 OS=Homo sapiens GN=SFRS6 PE=1 SV=2	0	4	0	4
Q6P2Q9	Pre-mRNA-processing-splicing factor 8 OS=Homo sapiens GN=PRPF8 PE=1 SV=2	0	4	0	5
Q99459	Cell division cycle 5-like protein OS=Homo sapiens GN=CDC5L PE=1 SV=2	0	4	0	4
Q9UKM9	RNA-binding protein Raly OS=Homo sapiens GN=RALY PE=1 SV=1	0	4	0	0
Q1KMD3	Heterogeneous nuclear ribonucleoprotein U-like protein 2 OS=Homo sapiens GN=HNRNPUL2 PE=1 SV=1	0	3	4	2
P08779	Keratin, type I cytoskeletal 16 OS=Homo sapiens GN=KRT16 PE=1 SV=4	8	3	3	11
Q04695	Keratin, type I cytoskeletal 17 OS=Homo sapiens GN=KRT17 PE=1 SV=2	6	3	3	6
P13647	Keratin, type II cytoskeletal 5 OS=Homo sapiens GN=KRT5 PE=1 SV=3	5	3	2	6
Q12906	Interleukin enhancer-binding factor 3 OS=Homo sapiens GN=ILF3 PE=1 SV=3	0	3	0	3
P08621	U1 small nuclear ribonucleoprotein 70 kDa OS=Homo sapiens GN=SNRNP70 PE=1 SV=2	0	3	0	2
P17844	Probable ATP-dependent RNA helicase DDX5 OS=Homo sapiens GN=DDX5 PE=1 SV=1	0	3	0	3
P31943	Heterogeneous nuclear ribonucleoprotein H OS=Homo sapiens GN=HNRNPH1 PE=1 SV=4	0	3	0	7
Q08170	Splicing factor, arginine/serine-rich 4 OS=Homo sapiens GN=SFRS4 PE=1 SV=2	0	3	0	4
Q9BWJ5	Splicing factor 3B subunit 5 OS=Homo sapiens GN=SF3B5 PE=1 SV=1	0	3	0	0
Q9UMS4	Pre-mRNA-processing factor 19 OS=Homo sapiens GN=PRPF19 PE=1 SV=1	0	3	0	0
P78332	RNA-binding protein 6 OS=Homo sapiens GN=RBM6 PE=1 SV=5	2	2	74	5
P51991	Heterogeneous nuclear ribonucleoprotein A3 OS=Homo sapiens GN=HNRNPA3 PE=1 SV=2	0	2	4	0
O75643	U5 small nuclear ribonucleoprotein 200 kDa helicase OS=Homo sapiens GN=SNRNP200 PE=1 SV=2	0	2	0	7
O75934	Pre-mRNA-splicing factor SPF27 OS=Homo sapiens GN=BCAS2 PE=1 SV=1	0	2	0	3
O95822	Malonyl-CoA decarboxylase, mitochondrial OS=Homo sapiens GN=MLYCD PE=1 SV=3	0	2	0	0
Q13243	Splicing factor, arginine/serine-rich 5 OS=Homo sapiens GN=SFRS5 PE=1 SV=1	0	2	0	3
Q16629	Splicing factor, arginine/serine-rich 7 OS=Homo sapiens GN=SFRS7 PE=1 SV=1	0	2	0	0
Q9UQ35	Serine/arginine repetitive matrix protein 2 OS=Homo sapiens GN=SRRM2 PE=1 SV=2	0	2	0	4
Q15424	Scaffold attachment factor B1 OS=Homo sapiens GN=SAFB PE=1 SV=4	0	0	21	0
Q14151	Scaffold attachment factor B2 OS=Homo sapiens GN=SAFB2 PE=1 SV=1	0	0	15	0
P22626	Heterogeneous nuclear ribonucleoproteins A2/B1 OS=Homo sapiens GN=HNRNPA2B1 PE=1 SV=2	0	0	4	0
P09651	Heterogeneous nuclear ribonucleoprotein A1 OS=Homo sapiens GN=HNRNPA1 PE=1 SV=5	0	0	3	0
P38159	Heterogeneous nuclear ribonucleoprotein G OS=Homo sapiens GN=RBMX PE=1 SV=3	0	0	2	0
O43823	A-kinase anchor protein 8 OS=Homo sapiens GN=AKAP8 PE=1 SV=1	0	0	2	0
P48668	Keratin, type II cytoskeletal 6C OS=Homo sapiens GN=KRT6C PE=1 SV=3	4	0	0	10
P49750	YLP motif-containing protein 1 OS=Homo sapiens GN=YLPM1 PE=1 SV=3	0	0	0	0
P08195	4F2 cell-surface antigen heavy chain OS=Homo sapiens GN=SLC3A2 PE=1 SV=3	2	0	0	0
P13646	Keratin, type I cytoskeletal 13 OS=Homo sapiens GN=KRT13 PE=1 SV=4	4	0	0	6
P31942	Heterogeneous nuclear ribonucleoprotein H3 OS=Homo sapiens GN=HNRNPH3 PE=1 SV=2	0	0	0	0
Q13242	Splicing factor, arginine/serine-rich 9 OS=Homo sapiens GN=SFRS9 PE=1 SV=1	0	0	0	0
P07910	Heterogeneous nuclear ribonucleoproteins C1/C2 OS=Homo sapiens GN=HNRNPC PE=1 SV=4	0	0	0	0
P61978	Heterogeneous nuclear ribonucleoprotein K OS=Homo sapiens GN=HNRNPK PE=1 SV=1	0	0	0	0
Q7Z794	Keratin, type II cytoskeletal 1b OS=Homo sapiens GN=KRT77 PE=1 SV=2	0	0	0	0
Q9Y3Y2	Uncharacterized protein C1orf77 OS=Homo sapiens GN=C1orf77 PE=1 SV=2	0	0	0	0
P12035	Keratin, type II cytoskeletal 3 OS=Homo sapiens GN=KRT3 PE=1 SV=2	0	0	0	0
Q9HCD5	Nuclear receptor coactivator 5 OS=Homo sapiens GN=NCOA5 PE=1 SV=2	0	0	0	0
P08107	Heat shock 70 kDa protein 1A/1B OS=Homo sapiens GN=HSPA1A PE=1 SV=5	0	0	0	4
P14625	Endoplasmin OS=Homo sapiens GN=HSP90B1 PE=1 SV=1	0	0	0	0
P02786	Transferrin receptor protein 1 OS=Homo sapiens GN=TFRC PE=1 SV=2	0	0	0	0
P46977	Dolichyl-diphosphooligosaccharide--protein glycosyltransferase subunit STT3A OS=Homo sapiens GN=STT3A PE=1 SV=2	0	0	0	0
Q00839	Heterogeneous nuclear ribonucleoprotein U OS=Homo sapiens GN=HNRNPU PE=1 SV=6	0	0	0	0
Q14697	Neutral alpha-glucosidase AB OS=Homo sapiens GN=GANAB PE=1 SV=3	0	0	0	0
Q5XKE5	Keratin, type II cytoskeletal 79 OS=Homo sapiens GN=KRT79 PE=1 SV=1	0	0	0	0
Q9BR39	Junctophilin-2 OS=Homo sapiens GN=JPH2 PE=1 SV=2	0	0	0	0
O43390	Heterogeneous nuclear ribonucleoprotein R OS=Homo sapiens GN=HNRNPR PE=1 SV=1	0	0	0	0
Q08211	ATP-dependent RNA helicase A OS=Homo sapiens GN=DHX9 PE=1 SV=4	0	0	0	0
P11142	Heat shock cognate 71 kDa protein OS=Homo sapiens GN=HSPA8 PE=1 SV=1	0	0	0	0
P14866	Heterogeneous nuclear ribonucleoprotein L OS=Homo sapiens GN=HNRNPL PE=1 SV=2	0	0	0	3
O60814	Histone H2B type 1-K OS=Homo sapiens GN=HIST1H2BK PE=1 SV=3	0	0	0	0
P57053	Histone H2B type F-S OS=Homo sapiens GN=H2BFS PE=1 SV=2	0	0	0	0
P58876	Histone H2B type 1-D OS=Homo sapiens GN=HIST1H2BD PE=1 SV=2	0	0	0	0
P62805	Histone H4 OS=Homo sapiens GN=HIST1H4A PE=1 SV=2	0	0	0	0
P62807	Histone H2B type 1-C/E/F/G/I OS=Homo sapiens GN=HIST1H2BC PE=1 SV=4	0	0	0	0
Q5QNW6	Histone H2B type 2-F OS=Homo sapiens GN=HIST2H2BF PE=1 SV=3	0	0	0	0
Q93079	Histone H2B type 1-H OS=Homo sapiens GN=HIST1H2BH PE=1 SV=3	0	0	0	0
Q99877	Histone H2B type 1-N OS=Homo sapiens GN=HIST1H2BN PE=1 SV=3	0	0	0	0
Q99879	Histone H2B type 1-M OS=Homo sapiens GN=HIST1H2BM PE=1 SV=3	0	0	0	0
Q99880	Histone H2B type 1-L OS=Homo sapiens GN=HIST1H2BL PE=1 SV=3	0	0	0	0
P42166	Lamina-associated polypeptide 2, isoform alpha OS=Homo sapiens GN=TMPO PE=1 SV=2	0	0	0	0
P42167	Lamina-associated polypeptide 2, isoforms beta/gamma OS=Homo sapiens GN=TMPO PE=1 SV=2	0	0	0	0
Q9Y4L1	Hypoxia up-regulated protein 1 OS=Homo sapiens GN=HYOU1 PE=1 SV=1	0	0	0	0
P22087	rRNA 2'-O-methyltransferase fibrillarin OS=Homo sapiens GN=FBL PE=1 SV=2	0	0	0	2
Q13573	SNW domain-containing protein 1 OS=Homo sapiens GN=SNW1 PE=1 SV=1	0	0	0	2
Q15029	116 kDa U5 small nuclear ribonucleoprotein component OS=Homo sapiens GN=EFTUD2 PE=1 SV=1	0	0	0	2
Q15287	RNA-binding protein with serine-rich domain 1 OS=Homo sapiens GN=RNPS1 PE=1 SV=1	0	0	0	2
Q96KR1	Zinc finger RNA-binding protein OS=Homo sapiens GN=ZFR PE=1 SV=2	0	0	0	8
Q9HCS7	Pre-mRNA-splicing factor SYF1 OS=Homo sapiens GN=XAB2 PE=1 SV=2	0	0	0	4
Q9NYF8	Bcl-2-associated transcription factor 1 OS=Homo sapiens GN=BCLAF1 PE=1 SV=2	0	0	0	2
Q9UKV3	Apoptotic chromatin condensation inducer in the nucleus OS=Homo sapiens GN=ACIN1 PE=1 SV=1	0	0	0	2
