## Supplementary Table 3 for "The apoptotic splicing regulators RBM5 and RBM10 are subunits of the U2 snRNP engaged with intron branch sites on chromatin"

### Sheet: Sheet1
	reads				clusters
	RBM5 RNPseq	RBM10 IPseq	SF3A3 RNPseq	SF3A3 IPseq	identified clusters	percentage of all clusters
mapped reads	84445808	31669801	76318603	24690375
reads in clusters	80231431	29726171	72818179	23859738	385806
in branch site clusters	55229796	20682924	53343218	16919721	145934	0.378257
in 5' splice site clusters	189161	114356	81189	37357	7063	0.0183071
in undefined clusters	24812474	8928891	19393772	6902660	232809	0.603435
in branch site clusters	0.654026	0.65308	0.698954	0.685276
in 5' splice site clusters	0.00224003	0.00361088	0.00106382	0.00151302
in undefined clusters	0.293827	0.281937	0.254116	0.279569
	percentage of all mapped preads
